# SpCas9 activity prediction by DeepSpCas9, a deep learning-based model with unparalleled generalization performance

**DOI:** 10.1101/636472

**Authors:** Hui Kwon Kim, Younggwang Kim, Sungtae Lee, Seonwoo Min, Jung Yoon Bae, Jae Woo Choi, Jinman Park, Dongmin Jung, Sungroh Yoon, Hyongbum Henry Kim

## Abstract

We evaluated SpCas9 activities at 12,832 target sequences using a high-throughput approach based on a human cell library containing sgRNA-encoding and target sequence pairs. Deep learning-based training on this large data set of SpCas9-induced indel frequencies led to the development of a SpCas9-activity predicting model named DeepSpCas9. When tested against independently generated data sets (our own and those published by other groups), DeepSpCas9 showed unprecedentedly high generalization performance. DeepSpCas9 is available at http://deepcrispr.info/DeepCas9.
