## Supplementary table 5 for "SpCas9 activity prediction by DeepSpCas9, a deep learning-based model with unparalleled generalization performance"

### Sheet: Model selection result
	Convolution layer						Fully connected layer		Model Complexity	Performance evaluation
Models	Filter length	Number of filters	Filter length	Number of filters	Filter length	Number of filters	1st layer units	2nd layer units	Number of Parameters	Spearman correlation
1	2	20	5	50	8	80	80	40	160031	0.757236
2	2	30	5	60	8	90	80	40	192661	0.758787
3	2	40	5	70	8	100	80	40	225291	0.756346
4	2	50	5	50	8	50	80	40	166511	0.7601
5	2	60	5	60	8	60	80	40	199141	0.756139
6	2	70	5	70	8	70	80	40	231771	0.759448
7	2	80	5	50	8	20	80	40	172991	0.758556
8	2	90	5	60	8	30	80	40	205621	0.760287
9	2	100	5	70	8	40	80	40	238251	0.757371
10	3	20	5	50	7	80	80	40	158191	0.754217
11	3	30	5	60	7	90	80	40	190021	0.758203
12	3	40	5	70	7	100	80	40	221851	0.761568
13	3	50	5	50	7	50	80	40	162511	0.763652
14	3	60	5	60	7	60	80	40	194341	0.756733
15	3	70	5	70	7	70	80	40	226171	0.760185
16	3	80	5	50	7	20	80	40	166831	0.760503
17	3	90	5	60	7	30	80	40	198661	0.761509
18	3	100	5	70	7	40	80	40	230491	0.76484
19	3	20	6	50	9	80	80	40	152631	0.745875
20	3	30	6	60	9	90	80	40	183781	0.752358
21	3	40	6	70	9	100	80	40	214931	0.752059
22	3	50	6	50	9	50	80	40	159111	0.757277
23	3	60	6	60	9	60	80	40	190261	0.759226
24	3	70	6	70	9	70	80	40	221411	0.756782
25	3	80	6	50	9	20	80	40	165591	0.753893
26	3	90	6	60	9	30	80	40	196741	0.761206
27	3	100	6	70	9	40	80	40	227891	0.756868
28	4	20	6	50	8	80	80	40	158791	0.753788
29	4	30	6	60	8	90	80	40	190741	0.755939
30	4	40	6	70	8	100	80	40	222691	0.756175
31	4	50	6	50	8	50	80	40	163111	0.755711
32	4	60	6	60	8	60	80	40	195061	0.754886
33	4	70	6	70	8	70	80	40	227011	0.76231
34	4	80	6	50	8	20	80	40	167431	0.761946
35	4	90	6	60	8	30	80	40	199381	0.761412
36	4	100	6	70	8	40	80	40	231331	0.759382
37	2	20	5	50	8	80	80	60	161671	0.753208
38	2	30	5	60	8	90	80	60	194301	0.756291
39	2	40	5	70	8	100	80	60	226931	0.759626
40	2	50	5	50	8	50	80	60	168151	0.759449
41	2	60	5	60	8	60	80	60	200781	0.756687
42	2	70	5	70	8	70	80	60	233411	0.759609
43	2	80	5	50	8	20	80	60	174631	0.756174
44	2	90	5	60	8	30	80	60	207261	0.751772
45	2	100	5	70	8	40	80	60	239891	0.761008
46	3	20	5	50	7	80	80	60	159831	0.756577
47	3	30	5	60	7	90	80	60	191661	0.760938
48	3	40	5	70	7	100	80	60	223491	0.763946
49	3	50	5	50	7	50	80	60	164151	0.7625
50	3	60	5	60	7	60	80	60	195981	0.757867
51	3	70	5	70	7	70	80	60	227811	0.765497
52	3	80	5	50	7	20	80	60	168471	0.760315
53	3	90	5	60	7	30	80	60	200301	0.763712
54	3	100	5	70	7	40	80	60	232131	0.767692
55	3	20	6	50	9	80	80	60	154271	0.754641
56	3	30	6	60	9	90	80	60	185421	0.755824
57	3	40	6	70	9	100	80	60	216571	0.758701
58	3	50	6	50	9	50	80	60	160751	0.753366
59	3	60	6	60	9	60	80	60	191901	0.75828
60	3	70	6	70	9	70	80	60	223051	0.757987
61	3	80	6	50	9	20	80	60	167231	0.761097
62	3	90	6	60	9	30	80	60	198381	0.756992
63	3	100	6	70	9	40	80	60	229531	0.757762
64	4	20	6	50	8	80	80	60	160431	0.74849
65	4	30	6	60	8	90	80	60	192381	0.751033
66	4	40	6	70	8	100	80	60	224331	0.75334
67	4	50	6	50	8	50	80	60	164751	0.758663
68	4	60	6	60	8	60	80	60	196701	0.756019
69	4	70	6	70	8	70	80	60	228651	0.759656
70	4	80	6	50	8	20	80	60	169071	0.757839
71	4	90	6	60	8	30	80	60	201021	0.763249
72	4	100	6	70	8	40	80	60	232971	0.756497
73	2	20	5	50	8	80	80	80	163311	0.757136
74	2	30	5	60	8	90	80	80	195941	0.758128
75	2	40	5	70	8	100	80	80	228571	0.756341
76	2	50	5	50	8	50	80	80	169791	0.759146
77	2	60	5	60	8	60	80	80	202421	0.76009
78	2	70	5	70	8	70	80	80	235051	0.754997
79	2	80	5	50	8	20	80	80	176271	0.756734
80	2	90	5	60	8	30	80	80	208901	0.760222
81	2	100	5	70	8	40	80	80	241531	0.754891
82	3	20	5	50	7	80	80	80	161471	0.756839
83	3	30	5	60	7	90	80	80	193301	0.754309
84	3	40	5	70	7	100	80	80	225131	0.755212
85	3	50	5	50	7	50	80	80	165791	0.761051
86	3	60	5	60	7	60	80	80	197621	0.766376
87	3	70	5	70	7	70	80	80	229451	0.759554
88	3	80	5	50	7	20	80	80	170111	0.762714
89	3	90	5	60	7	30	80	80	201941	0.765028
90	3	100	5	70	7	40	80	80	233771	0.76201
91	3	20	6	50	9	80	80	80	155911	0.750488
92	3	30	6	60	9	90	80	80	187061	0.753876
93	3	40	6	70	9	100	80	80	218211	0.750144
94	3	50	6	50	9	50	80	80	162391	0.751987
95	3	60	6	60	9	60	80	80	193541	0.758789
96	3	70	6	70	9	70	80	80	224691	0.75548
97	3	80	6	50	9	20	80	80	168871	0.756685
98	3	90	6	60	9	30	80	80	200021	0.759929
99	3	100	6	70	9	40	80	80	231171	0.758332
100	4	20	6	50	8	80	80	80	162071	0.754198
101	4	30	6	60	8	90	80	80	194021	0.758739
102	4	40	6	70	8	100	80	80	225971	0.758156
103	4	50	6	50	8	50	80	80	166391	0.75607
104	4	60	6	60	8	60	80	80	198341	0.757011
105	4	70	6	70	8	70	80	80	230291	0.762851
106	4	80	6	50	8	20	80	80	170711	0.759518
107	4	90	6	60	8	30	80	80	202661	0.756239
108	4	100	6	70	8	40	80	80	234611	0.761198
109	2	20	5	50	8	80	100	40	199051	0.754394
110	2	30	5	60	8	90	100	40	239681	0.755448
111	2	40	5	70	8	100	100	40	280311	0.757265
112	2	50	5	50	8	50	100	40	207331	0.754136
113	2	60	5	60	8	60	100	40	247961	0.75788
114	2	70	5	70	8	70	100	40	288591	0.757082
115	2	80	5	50	8	20	100	40	215611	0.7565
116	2	90	5	60	8	30	100	40	256241	0.758123
117	2	100	5	70	8	40	100	40	296871	0.755435
118	3	20	5	50	7	80	100	40	196811	0.756686
119	3	30	5	60	7	90	100	40	236441	0.758736
120	3	40	5	70	7	100	100	40	276071	0.760489
121	3	50	5	50	7	50	100	40	202331	0.756576
122	3	60	5	60	7	60	100	40	241961	0.75939
123	3	70	5	70	7	70	100	40	281591	0.761959
124	3	80	5	50	7	20	100	40	207851	0.7614
125	3	90	5	60	7	30	100	40	247481	0.761184
126	3	100	5	70	7	40	100	40	287111	0.764735
127	3	20	6	50	9	80	100	40	189651	0.754631
128	3	30	6	60	9	90	100	40	228401	0.755832
129	3	40	6	70	9	100	100	40	267151	0.754496
130	3	50	6	50	9	50	100	40	197931	0.752736
131	3	60	6	60	9	60	100	40	236681	0.756241
132	3	70	6	70	9	70	100	40	275431	0.755358
133	3	80	6	50	9	20	100	40	206211	0.756051
134	3	90	6	60	9	30	100	40	244961	0.76057
135	3	100	6	70	9	40	100	40	283711	0.758949
136	4	20	6	50	8	80	100	40	197411	0.756036
137	4	30	6	60	8	90	100	40	237161	0.755979
138	4	40	6	70	8	100	100	40	276911	0.758054
139	4	50	6	50	8	50	100	40	202931	0.754382
140	4	60	6	60	8	60	100	40	242681	0.756181
141	4	70	6	70	8	70	100	40	282431	0.753999
142	4	80	6	50	8	20	100	40	208451	0.76166
143	4	90	6	60	8	30	100	40	248201	0.757704
144	4	100	6	70	8	40	100	40	287951	0.759151
145	2	20	5	50	8	80	100	60	201091	0.753453
146	2	30	5	60	8	90	100	60	241721	0.757257
147	2	40	5	70	8	100	100	60	282351	0.755189
148	2	50	5	50	8	50	100	60	209371	0.757923
149	2	60	5	60	8	60	100	60	250001	0.761118
150	2	70	5	70	8	70	100	60	290631	0.759201
151	2	80	5	50	8	20	100	60	217651	0.756409
152	2	90	5	60	8	30	100	60	258281	0.759996
153	2	100	5	70	8	40	100	60	298911	0.756241
154	3	20	5	50	7	80	100	60	198851	0.751496
155	3	30	5	60	7	90	100	60	238481	0.761276
156	3	40	5	70	7	100	100	60	278111	0.759152
157	3	50	5	50	7	50	100	60	204371	0.755723
158	3	60	5	60	7	60	100	60	244001	0.762639
159	3	70	5	70	7	70	100	60	283631	0.760647
160	3	80	5	50	7	20	100	60	209891	0.761668
161	3	90	5	60	7	30	100	60	249521	0.761863
162	3	100	5	70	7	40	100	60	289151	0.761121
163	3	20	6	50	9	80	100	60	191691	0.755475
164	3	30	6	60	9	90	100	60	230441	0.753574
165	3	40	6	70	9	100	100	60	269191	0.754462
166	3	50	6	50	9	50	100	60	199971	0.758596
167	3	60	6	60	9	60	100	60	238721	0.757223
168	3	70	6	70	9	70	100	60	277471	0.753694
169	3	80	6	50	9	20	100	60	208251	0.755908
170	3	90	6	60	9	30	100	60	247001	0.758269
171	3	100	6	70	9	40	100	60	285751	0.761866
172	4	20	6	50	8	80	100	60	199451	0.749763
173	4	30	6	60	8	90	100	60	239201	0.757946
174	4	40	6	70	8	100	100	60	278951	0.75628
175	4	50	6	50	8	50	100	60	204971	0.754877
176	4	60	6	60	8	60	100	60	244721	0.759126
177	4	70	6	70	8	70	100	60	284471	0.758454
178	4	80	6	50	8	20	100	60	210491	0.76026
179	4	90	6	60	8	30	100	60	250241	0.756265
180	4	100	6	70	8	40	100	60	289991	0.760733
181	2	20	5	50	8	80	100	80	203131	0.748616
182	2	30	5	60	8	90	100	80	243761	0.754272
183	2	40	5	70	8	100	100	80	284391	0.755084
184	2	50	5	50	8	50	100	80	211411	0.752548
185	2	60	5	60	8	60	100	80	252041	0.754902
186	2	70	5	70	8	70	100	80	292671	0.759601
187	2	80	5	50	8	20	100	80	219691	0.752273
188	2	90	5	60	8	30	100	80	260321	0.754896
189	2	100	5	70	8	40	100	80	300951	0.753528
190	3	20	5	50	7	80	100	80	200891	0.756003
191	3	30	5	60	7	90	100	80	240521	0.761828
192	3	40	5	70	7	100	100	80	280151	0.757149
193	3	50	5	50	7	50	100	80	206411	0.760951
194	3	60	5	60	7	60	100	80	246041	0.757288
195	3	70	5	70	7	70	100	80	285671	0.761289
196	3	80	5	50	7	20	100	80	211931	0.759529
197	3	90	5	60	7	30	100	80	251561	0.762064
198	3	100	5	70	7	40	100	80	291191	0.765047
199	3	20	6	50	9	80	100	80	193731	0.754874
200	3	30	6	60	9	90	100	80	232481	0.757562
201	3	40	6	70	9	100	100	80	271231	0.754958
202	3	50	6	50	9	50	100	80	202011	0.754264
203	3	60	6	60	9	60	100	80	240761	0.756396
204	3	70	6	70	9	70	100	80	279511	0.761312
205	3	80	6	50	9	20	100	80	210291	0.752789
206	3	90	6	60	9	30	100	80	249041	0.757876
207	3	100	6	70	9	40	100	80	287791	0.759128
208	4	20	6	50	8	80	100	80	201491	0.755068
209	4	30	6	60	8	90	100	80	241241	0.750677
210	4	40	6	70	8	100	100	80	280991	0.758282
211	4	50	6	50	8	50	100	80	207011	0.754694
212	4	60	6	60	8	60	100	80	246761	0.756371
213	4	70	6	70	8	70	100	80	286511	0.757214
214	4	80	6	50	8	20	100	80	212531	0.756307
215	4	90	6	60	8	30	100	80	252281	0.757961
216	4	100	6	70	8	40	100	80	292031	0.759381
217	2	20	5	50	8	80	120	40	238071	0.75793
218	2	30	5	60	8	90	120	40	286701	0.752702
219	2	40	5	70	8	100	120	40	335331	0.755266
220	2	50	5	50	8	50	120	40	248151	0.754749
221	2	60	5	60	8	60	120	40	296781	0.74907
222	2	70	5	70	8	70	120	40	345411	0.750791
223	2	80	5	50	8	20	120	40	258231	0.753847
224	2	90	5	60	8	30	120	40	306861	0.755983
225	2	100	5	70	8	40	120	40	355491	0.753951
226	3	20	5	50	7	80	120	40	235431	0.759291
227	3	30	5	60	7	90	120	40	282861	0.759288
228	3	40	5	70	7	100	120	40	330291	0.757379
229	3	50	5	50	7	50	120	40	242151	0.755555
230	3	60	5	60	7	60	120	40	289581	0.7614
231	3	70	5	70	7	70	120	40	337011	0.761186
232	3	80	5	50	7	20	120	40	248871	0.760114
233	3	90	5	60	7	30	120	40	296301	0.762191
234	3	100	5	70	7	40	120	40	343731	0.75921
235	3	20	6	50	9	80	120	40	226671	0.754349
236	3	30	6	60	9	90	120	40	273021	0.757495
237	3	40	6	70	9	100	120	40	319371	0.757371
238	3	50	6	50	9	50	120	40	236751	0.756321
239	3	60	6	60	9	60	120	40	283101	0.756011
240	3	70	6	70	9	70	120	40	329451	0.760337
241	3	80	6	50	9	20	120	40	246831	0.759238
242	3	90	6	60	9	30	120	40	293181	0.75849
243	3	100	6	70	9	40	120	40	339531	0.761357
244	4	20	6	50	8	80	120	40	236031	0.749955
245	4	30	6	60	8	90	120	40	283581	0.757038
246	4	40	6	70	8	100	120	40	331131	0.758791
247	4	50	6	50	8	50	120	40	242751	0.755404
248	4	60	6	60	8	60	120	40	290301	0.75586
249	4	70	6	70	8	70	120	40	337851	0.756628
250	4	80	6	50	8	20	120	40	249471	0.760771
251	4	90	6	60	8	30	120	40	297021	0.758888
252	4	100	6	70	8	40	120	40	344571	0.75986
253	2	20	5	50	8	80	120	60	240511	0.754109
254	2	30	5	60	8	90	120	60	289141	0.759892
255	2	40	5	70	8	100	120	60	337771	0.760763
256	2	50	5	50	8	50	120	60	250591	0.755208
257	2	60	5	60	8	60	120	60	299221	0.755992
258	2	70	5	70	8	70	120	60	347851	0.761606
259	2	80	5	50	8	20	120	60	260671	0.751889
260	2	90	5	60	8	30	120	60	309301	0.753067
261	2	100	5	70	8	40	120	60	357931	0.755495
262	3	20	5	50	7	80	120	60	237871	0.759538
263	3	30	5	60	7	90	120	60	285301	0.757441
264	3	40	5	70	7	100	120	60	332731	0.75818
265	3	50	5	50	7	50	120	60	244591	0.761435
266	3	60	5	60	7	60	120	60	292021	0.760128
267	3	70	5	70	7	70	120	60	339451	0.764616
268	3	80	5	50	7	20	120	60	251311	0.762212
269	3	90	5	60	7	30	120	60	298741	0.757611
270	3	100	5	70	7	40	120	60	346171	0.763801
271	3	20	6	50	9	80	120	60	229111	0.753837
272	3	30	6	60	9	90	120	60	275461	0.755719
273	3	40	6	70	9	100	120	60	321811	0.756467
274	3	50	6	50	9	50	120	60	239191	0.752302
275	3	60	6	60	9	60	120	60	285541	0.757321
276	3	70	6	70	9	70	120	60	331891	0.756787
277	3	80	6	50	9	20	120	60	249271	0.755898
278	3	90	6	60	9	30	120	60	295621	0.75936
279	3	100	6	70	9	40	120	60	341971	0.760556
280	4	20	6	50	8	80	120	60	238471	0.755966
281	4	30	6	60	8	90	120	60	286021	0.755363
282	4	40	6	70	8	100	120	60	333571	0.755138
283	4	50	6	50	8	50	120	60	245191	0.757158
284	4	60	6	60	8	60	120	60	292741	0.754768
285	4	70	6	70	8	70	120	60	340291	0.754827
286	4	80	6	50	8	20	120	60	251911	0.761955
287	4	90	6	60	8	30	120	60	299461	0.754679
288	4	100	6	70	8	40	120	60	347011	0.762068
289	2	20	5	50	8	80	120	80	242951	0.756713
290	2	30	5	60	8	90	120	80	291581	0.755682
291	2	40	5	70	8	100	120	80	340211	0.754982
292	2	50	5	50	8	50	120	80	253031	0.756275
293	2	60	5	60	8	60	120	80	301661	0.753331
294	2	70	5	70	8	70	120	80	350291	0.753848
295	2	80	5	50	8	20	120	80	263111	0.756202
296	2	90	5	60	8	30	120	80	311741	0.758447
297	2	100	5	70	8	40	120	80	360371	0.759815
298	3	20	5	50	7	80	120	80	240311	0.754669
299	3	30	5	60	7	90	120	80	287741	0.756386
300	3	40	5	70	7	100	120	80	335171	0.75961
301	3	50	5	50	7	50	120	80	247031	0.758916
302	3	60	5	60	7	60	120	80	294461	0.759417
303	3	70	5	70	7	70	120	80	341891	0.759088
304	3	80	5	50	7	20	120	80	253751	0.75593
305	3	90	5	60	7	30	120	80	301181	0.758512
306	3	100	5	70	7	40	120	80	348611	0.763017
307	3	20	6	50	9	80	120	80	231551	0.755309
308	3	30	6	60	9	90	120	80	277901	0.755056
309	3	40	6	70	9	100	120	80	324251	0.752067
310	3	50	6	50	9	50	120	80	241631	0.756304
311	3	60	6	60	9	60	120	80	287981	0.757447
312	3	70	6	70	9	70	120	80	334331	0.757252
313	3	80	6	50	9	20	120	80	251711	0.757817
314	3	90	6	60	9	30	120	80	298061	0.759264
315	3	100	6	70	9	40	120	80	344411	0.756769
316	4	20	6	50	8	80	120	80	240911	0.74904
317	4	30	6	60	8	90	120	80	288461	0.754037
318	4	40	6	70	8	100	120	80	336011	0.753246
319	4	50	6	50	8	50	120	80	247631	0.75521
320	4	60	6	60	8	60	120	80	295181	0.757267
321	4	70	6	70	8	70	120	80	342731	0.754515
322	4	80	6	50	8	20	120	80	254351	0.759515
323	4	90	6	60	8	30	120	80	301901	0.758945
324	4	100	6	70	8	40	120	80	349451	0.755134
Activation function: ReLU, Dropout rate: 0.3, Optimizer: Adam, Loss function: mean squared error
