## Supplementary table 6 for "SpCas9 activity prediction by DeepSpCas9, a deep learning-based model with unparalleled generalization performance"

### Sheet: Fig 1a
Model	Fold	95% confidence interval lower limit	95% confidence interval upper limit	P-value (versus DeepCas9)
DeepCas9	0	0.726696	0.774395	nan
Deep learning with an equal-sized filter	0	0.741024	0.786532	0.0417537
SVM	0	0.704232	0.755296	0.00720921
L2 regression	0	0.677288	0.732273	2.50082e-07
L1 regression	0	0.677004	0.73203	2.24018e-07
L1L2 regression	0	0.676999	0.732025	2.23057e-07
AdaBoost	0	0.676623	0.731704	8.86606e-07
Random Forest	0	0.669399	0.725509	1.15164e-07
Boosted RT	0	0.643957	0.703618	1.12454e-11
DeepCas9	1	0.750659	0.794673	nan
Deep learning with an equal-sized filter	1	0.743162	0.788339	0.288065
SVM	1	0.722968	0.771231	0.000745562
L2 regression	1	0.695939	0.748223	8.29555e-10
L1 regression	1	0.696106	0.748366	8.89107e-10
L1L2 regression	1	0.696089	0.748351	8.77152e-10
AdaBoost	1	0.706355	0.757105	3.79881e-06
Random Forest	1	0.689282	0.742537	2.92202e-09
Boosted RT	1	0.665993	0.722584	6.90559e-14
DeepCas9	2	0.744837	0.789772	nan
Deep learning with an equal-sized filter	2	0.745144	0.790031	0.962811
SVM	2	0.71847	0.767429	0.00186226
L2 regression	2	0.689275	0.74255	1.86852e-08
L1 regression	2	0.689271	0.742547	1.89557e-08
L1L2 regression	2	0.689239	0.74252	1.87146e-08
AdaBoost	2	0.692128	0.744988	1.53438e-07
Random Forest	2	0.675306	0.730594	8.94749e-11
Boosted RT	2	0.661981	0.719158	5.95524e-13
DeepCas9	3	0.756097	0.799277	nan
Deep learning with an equal-sized filter	3	0.755867	0.799083	0.973428
SVM	3	0.725753	0.773612	0.000105763
L2 regression	3	0.702373	0.75373	2.49775e-09
L1 regression	3	0.702266	0.753639	2.44799e-09
L1L2 regression	3	0.702283	0.753653	2.47405e-09
AdaBoost	3	0.698664	0.750567	5.8149e-10
Random Forest	3	0.683473	0.737589	1.67422e-13
Boosted RT	3	0.647431	0.706635	0
DeepCas9	4	0.743868	0.788953	nan
Deep learning with an equal-sized filter	4	0.747348	0.791893	0.612095
SVM	4	0.728359	0.775823	0.0699049
L2 regression	4	0.715264	0.764705	0.00185937
L1 regression	4	0.715234	0.764679	0.00185558
L1L2 regression	4	0.715236	0.764681	0.00185679
AdaBoost	4	0.696543	0.748757	4.30678e-06
Random Forest	4	0.676862	0.731928	9.42003e-10
Boosted RT	4	0.652601	0.711089	1.88738e-14
DeepCas9	5	0.746329	0.791032	nan
Deep learning with an equal-sized filter	5	0.746329	0.791033	0.898742
SVM	5	0.708185	0.758681	5.91054e-06
L2 regression	5	0.685086	0.738969	2.0993e-11
L1 regression	5	0.685004	0.738899	1.9607e-11
L1L2 regression	5	0.684956	0.738857	1.90303e-11
AdaBoost	5	0.667839	0.724189	4.66294e-15
Random Forest	5	0.657383	0.715204	0
Boosted RT	5	0.637502	0.698067	0
DeepCas9	6	0.75097	0.794952	nan
Deep learning with an equal-sized filter	6	0.754709	0.798107	0.571859
SVM	6	0.729626	0.776897	0.0146888
L2 regression	6	0.69993	0.751647	1.99273e-07
L1 regression	6	0.699786	0.751524	1.83836e-07
L1L2 regression	6	0.699783	0.751522	1.83884e-07
AdaBoost	6	0.699035	0.750883	2.82029e-07
Random Forest	6	0.68538	0.73922	1.03673e-09
Boosted RT	6	0.664003	0.720896	1.07914e-13
DeepCas9	7	0.7377	0.783736	nan
Deep learning with an equal-sized filter	7	0.731016	0.778075	0.294059
SVM	7	0.706628	0.757355	0.000199201
L2 regression	7	0.664517	0.721337	1.40776e-13
L1 regression	7	0.664287	0.72114	1.26565e-13
L1L2 regression	7	0.664328	0.721175	1.3034e-13
AdaBoost	7	0.660625	0.717993	1.95399e-14
Random Forest	7	0.643074	0.702878	0
Boosted RT	7	0.601635	0.666975	0
DeepCas9	8	0.738183	0.784145	nan
Deep learning with an equal-sized filter	8	0.74369	0.788802	0.407167
SVM	8	0.711599	0.761587	0.00158969
L2 regression	8	0.678793	0.733582	8.7901e-10
L1 regression	8	0.678618	0.733433	7.82121e-10
L1L2 regression	8	0.678598	0.733415	7.74394e-10
AdaBoost	8	0.688874	0.742208	1.51951e-06
Random Forest	8	0.667814	0.724168	5.6158e-11
Boosted RT	8	0.649594	0.708499	5.4845e-14
	8	-0.0547289	0.0547289	nan
	8	-0.0547289	0.0547289	nan
	8	-0.0547289	0.0547289	nan
	8	-0.0547289	0.0547289	nan
	8	-0.0547289	0.0547289	nan
	8	-0.0547289	0.0547289	nan
	8	-0.0547289	0.0547289	nan
	8	-0.0547289	0.0547289	nan
DeepCas9	9	0.747083	0.791669	nan
Deep learning with an equal-sized filter	9	0.74295	0.788177	0.50658
SVM	9	0.730862	0.777944	0.0386386
L2 regression	9	0.714797	0.764307	0.000202813
L1 regression	9	0.714864	0.764364	0.00021103
L1L2 regression	9	0.714844	0.764347	0.000209244
AdaBoost	9	0.698024	0.750021	2.16661e-07
Random Forest	9	0.689374	0.742635	4.77883e-09
Boosted RT	9	0.679381	0.734086	8.51011e-10

### Sheet: Fig 1b
Test dataset	Model	95% confidence interval lower limit	95% confidence interval upper limit	P-value (versus DeepCas9)
Endo_Cas9	DeepCas9	0.576016	0.766935	nan
Endo_Cas9	Deep learning with an equal-sized filter	0.5068	0.723418	0.0140243
Endo_Cas9	Boosted RT	0.496249	0.716629	0.0845874
Endo_Cas9	Random Forest	0.524194	0.734518	0.217401
Endo_Cas9	L2 regression	0.532213	0.739598	0.311347
Endo_Cas9	L1 regression	0.532236	0.739613	0.312885
Endo_Cas9	L1L2 regression	0.532011	0.73947	0.310524
Endo_Cas9	SVM	0.51278	0.727247	0.105687
Endo_Cas9	AdaBoost	0.510896	0.726042	0.114309

### Sheet: Supplementary Fig 4
Training dataset size	Validation dataset size	Fold	95% confidence interval lower limit	95% confidence interval upper limit
2007	1284	0	0.647983	0.707369
4005	1284	0	0.688022	0.741712
8001	1284	0	0.713497	0.763417
11549	1284	0	0.726562	0.774505
2007	1284	1	0.681556	0.736185
4005	1284	1	0.719576	0.76858
8001	1284	1	0.736976	0.783322
11549	1284	1	0.750539	0.794777
2007	1283	2	0.683916	0.738222
4005	1283	2	0.707084	0.757982
8001	1283	2	0.733023	0.779994
11549	1283	2	0.744713	0.789877
2007	1283	3	0.675109	0.730686
4005	1283	3	0.70172	0.753415
8001	1283	3	0.742682	0.788161
11549	1283	3	0.755975	0.799376
2007	1283	4	0.695759	0.748335
4005	1283	4	0.719725	0.768724
8001	1283	4	0.747285	0.792048
11549	1283	4	0.743747	0.789061
2007	1283	5	0.665562	0.722502
4005	1283	5	0.692473	0.745531
8001	1283	5	0.737651	0.78391
11549	1283	5	0.746208	0.791139
2007	1283	6	0.686932	0.740799
4005	1283	6	0.733867	0.780708
8001	1283	6	0.747617	0.792328
11549	1283	6	0.750795	0.79501
2007	1283	7	0.663327	0.720583
4005	1283	7	0.690132	0.743533
8001	1283	7	0.711645	0.761861
11549	1283	7	0.737572	0.783843
2007	1283	8	0.675747	0.731233
4005	1283	8	0.688019	0.741728
8001	1283	8	0.723839	0.772214
11549	1283	8	0.738055	0.784251
2007	1283	9	0.709364	0.759922
4005	1283	9	0.728834	0.776448
8001	1283	9	0.747038	0.79184
11549	1283	9	0.746958	0.791773
